# *Trans*-species microRNA loci in the parasitic plant *Cuscuta campestris* have a U6-like snRNA promoter

**DOI:** 10.1101/2022.07.06.498962

**Authors:** Collin Hudzik, Sean Maguire, Shengxi Guan, Jeremy Held, Michael J. Axtell

## Abstract

Small regulatory RNAs can move between organisms during pathogenic interactions and regulate gene expression in the recipient. If and how such “*trans*-species” small RNAs are distinguished from normal small RNAs is not known. The parasitic plant *Cuscuta campestris* produces a number of microRNAs that specifically accumulate at the interface between parasite and host, several of which have been demonstrated to have *trans*-species activity. We find that induction of *C. campestris* interface-induced microRNAs was similar regardless of host species, and can be replicated in haustoria stimulated to develop in the complete absence of a host. We also find that the loci encoding *C. campestris* interface-induced microRNAs are distinguished by a common 10 base-pair *cis*-regulatory element. This element is identical to a previously described upstream sequence element used by all plant small nuclear RNA loci. The sequence context of this element strongly suggests U6-like transcription by RNA polymerase III. The element promotes accumulation of interface-induced miRNAs in a heterologous system. This common promoter element distinguishes *C. campestris* interface-induced microRNA loci from other plant small RNAs; other plant small RNA loci are transcribed by polymerases II or IV, and lack any common promoter motifs. Our data suggest that *C. campestris* interface-induced miRNAs are produced in a manner distinct from canonical miRNAs. All confirmed *C. campestris* microRNAs with confirmed *trans*-species activity are interface-induced and possess these features. We speculate that this distinct production may allow these miRNAs to be exported to hosts.
