## Supplemental Tables for "*Trans*-species microRNA loci in the parasitic plant *Cuscuta campestris* have a U6-like snRNA promoter"

### Sheet: SupTable1
Supplemental Table 1. small RNA-seq datasets used in this study.
Sequence Read Archive (SRA) Accession	Gene Expression Omnibus (GEO) Series	Gene Expression Omnibus (GEO) Accession	Description	Study	Study doi
SRR3977128	GSE84955	GSM2254670	Interface between Cuscuta campestris and Arabidopsis thaliana	Shahid et al. (2018) - Expt. 1	https://doi.org/10.1038/nature25027
SRR3977129	GSE84955	GSM2254671	Interface between Cuscuta campestris and Arabidopsis thaliana	Shahid et al. (2018) - Expt. 1	https://doi.org/10.1038/nature25027
SRR3977130	GSE84955	GSM2254672	Parasite Stem of Cuscuta campestris	Shahid et al. (2018) - Expt. 1	https://doi.org/10.1038/nature25027
SRR3977131	GSE84955	GSM2254673	Parasite Stem of Cuscuta campestris	Shahid et al. (2018) - Expt. 1	https://doi.org/10.1038/nature25027
SRR6074034	NA	NA	Interface between Cuscuta campestris and Arabidopsis thaliana	Shahid et al. (2018) - Expt. 2	https://doi.org/10.1038/nature25027
SRR6074035	NA	NA	Interface between Cuscuta campestris and Arabidopsis thaliana	Shahid et al. (2018) - Expt. 2	https://doi.org/10.1038/nature25027
SRR6074036	NA	NA	Parasite Stem of Cuscuta campestris	Shahid et al. (2018) - Expt. 2	https://doi.org/10.1038/nature25027
SRR6074037	NA	NA	Parasite Stem of Cuscuta campestris	Shahid et al. (2018) - Expt. 2	https://doi.org/10.1038/nature25027
SRR9216091	NA	NA	Interface between Cuscuta campestris and Arabidopsis thaliana	Johnson et al. (2019)	https://doi.org/10.7554/eLife.49750
SRR9216089	NA	NA	Interface between Cuscuta campestris and Arabidopsis thaliana	Johnson et al. (2019)	https://doi.org/10.7554/eLife.49750
SRR9216087	NA	NA	Interface between Cuscuta campestris and Arabidopsis thaliana	Johnson et al. (2019)	https://doi.org/10.7554/eLife.49750
SRR9216090	NA	NA	Parasite Stem of Cuscuta campestris	Johnson et al. (2019)	https://doi.org/10.7554/eLife.49750
SRR9216088	NA	NA	Parasite Stem of Cuscuta campestris	Johnson et al. (2019)	https://doi.org/10.7554/eLife.49750
SRR9216086	NA	NA	Parasite Stem of Cuscuta campestris	Johnson et al. (2019)	https://doi.org/10.7554/eLife.49750
	GSE184641	GSM5594215	Arabidopsis thaliana stem only	This study
	GSE184641	GSM5594216	Arabidopsis thaliana / Cuscuta campestris interface Day 0a	This study
	GSE184641	GSM5594217	Arabidopsis thaliana / Cuscuta campestris interface Day 0b	This study
	GSE184641	GSM5594218	Arabidopsis thaliana / Cuscuta campestris interface Day 0c	This study
	GSE184641	GSM5594219	Arabidopsis thaliana / Cuscuta campestris interface Day 0d	This study
	GSE184641	GSM5594220	Arabidopsis thaliana / Cuscuta campestris interface Day 1a	This study
	GSE184641	GSM5594221	Arabidopsis thaliana / Cuscuta campestris interface Day 1b	This study
	GSE184641	GSM5594222	Arabidopsis thaliana / Cuscuta campestris interface Day 1c	This study
	GSE184641	GSM5594223	Arabidopsis thaliana / Cuscuta campestris interface Day 2a	This study
	GSE184641	GSM5594224	Arabidopsis thaliana / Cuscuta campestris interface Day 2b	This study
	GSE184641	GSM5594225	Arabidopsis thaliana / Cuscuta campestris interface Day 2c	This study
	GSE184641	GSM5594226	Arabidopsis thaliana / Cuscuta campestris interface Day 2d	This study
	GSE184641	GSM5594227	Arabidopsis thaliana / Cuscuta campestris interface Day 3a	This study
	GSE184641	GSM5594228	Arabidopsis thaliana / Cuscuta campestris interface Day 3b	This study
	GSE184641	GSM5594229	Arabidopsis thaliana / Cuscuta campestris interface Day 3c	This study
	GSE184641	GSM5594230	Arabidopsis thaliana / Cuscuta campestris interface Day 4a	This study
	GSE184641	GSM5594231	Arabidopsis thaliana / Cuscuta campestris interface Day 4b	This study
	GSE184641	GSM5594232	Arabidopsis thaliana / Cuscuta campestris interface Day 4c	This study
	GSE184641	GSM5594233	Arabidopsis thaliana / Cuscuta campestris interface Day 5a	This study
	GSE184641	GSM5594234	Arabidopsis thaliana / Cuscuta campestris interface Day 5b	This study
	GSE184641	GSM5594235	Arabidopsis thaliana / Cuscuta campestris interface Day 5c	This study
	GSE184641	GSM5594236	Arabidopsis thaliana / Cuscuta campestris interface Day 6a	This study
	GSE184641	GSM5594237	Arabidopsis thaliana / Cuscuta campestris interface Day 6b	This study
	GSE184641	GSM5594238	Arabidopsis thaliana / Cuscuta campestris interface Day 6c	This study
	GSE184641	GSM5594239	Arabidopsis thaliana / Cuscuta campestris interface Day 6d	This study
	GSE184641	GSM5594240	Arabidopsis thaliana / Cuscuta campestris interface Day 7a	This study
	GSE184641	GSM5594241	Arabidopsis thaliana / Cuscuta campestris interface Day 7b	This study
	GSE184641	GSM5594242	Arabidopsis thaliana / Cuscuta campestris interface Day 7c	This study
	GSE184641	GSM5594243	Arabidopsis thaliana / Cuscuta campestris interface Day 8a	This study
	GSE184641	GSM5594244	Arabidopsis thaliana / Cuscuta campestris interface Day 8b	This study
	GSE184641	GSM5594245	Arabidopsis thaliana / Cuscuta campestris interface Day 8c	This study
	GSE184641	GSM5594246	Arabidopsis thaliana / Cuscuta campestris interface Day 9a	This study
	GSE184641	GSM5594247	Arabidopsis thaliana / Cuscuta campestris interface Day 9b	This study
	GSE184641	GSM5594248	Arabidopsis thaliana / Cuscuta campestris interface Day 9c	This study
	GSE184641	GSM5594249	Arabidopsis thaliana / Cuscuta campestris interface Day 10a	This study
	GSE184641	GSM5594250	Arabidopsis thaliana / Cuscuta campestris interface Day 10b	This study
	GSE184641	GSM5594251	Arabidopsis thaliana / Cuscuta campestris interface Day 10c	This study
	GSE184641	GSM5594252	Arabidopsis thaliana / Cuscuta campestris interface Day 10d	This study
	GSE184641	GSM5594253	Arabidopsis thaliana / Cuscuta campestris interface Day 11a	This study
	GSE184641	GSM5594254	Arabidopsis thaliana / Cuscuta campestris interface Day 11b	This study
	GSE184641	GSM5594255	Arabidopsis thaliana / Cuscuta campestris interface Day 11c	This study
	GSE184641	GSM5594256	Arabidopsis thaliana / Cuscuta campestris interface Day 12a	This study
	GSE184641	GSM5594257	Arabidopsis thaliana / Cuscuta campestris interface Day 12b	This study
	GSE184641	GSM5594258	Arabidopsis thaliana / Cuscuta campestris interface Day 12c	This study
	GSE184641	GSM5594259	Arabidopsis thaliana / Cuscuta campestris interface Day 12d	This study
	GSE184641	GSM5594260	Arabidopsis thaliana / Cuscuta campestris interface Day 13a	This study
	GSE184641	GSM5594261	Arabidopsis thaliana / Cuscuta campestris interface Day 13b	This study
	GSE184641	GSM5594262	Arabidopsis thaliana / Cuscuta campestris interface Day 13c	This study
	GSE184641	GSM5594263	Arabidopsis thaliana / Cuscuta campestris interface Day 14a	This study
	GSE184641	GSM5594264	Arabidopsis thaliana / Cuscuta campestris interface Day 14b	This study
	GSE184642	GSM5594265	Solanum lycopersicum IL-8-1-1 hypocotyl only	This study
	GSE184642	GSM5594266	Solanum lycopersicum IL-8-1-1 / Cuscuta campestris Interface Day 0a	This study
	GSE184642	GSM5594267	Solanum lycopersicum IL-8-1-1 / Cuscuta campestris Interface Day 0c	This study
	GSE184642	GSM5594268	Solanum lycopersicum IL-8-1-1 / Cuscuta campestris Interface Day 1a	This study
	GSE184642	GSM5594269	Solanum lycopersicum IL-8-1-1 / Cuscuta campestris Interface Day 1b	This study
	GSE184642	GSM5594270	Solanum lycopersicum IL-8-1-1 / Cuscuta campestris Interface Day 1c	This study
	GSE184642	GSM5594271	Solanum lycopersicum IL-8-1-1 / Cuscuta campestris Interface Day 2a	This study
	GSE184642	GSM5594272	Solanum lycopersicum IL-8-1-1 / Cuscuta campestris Interface Day 2b	This study
	GSE184642	GSM5594273	Solanum lycopersicum IL-8-1-1 / Cuscuta campestris Interface Day 2c	This study
	GSE184642	GSM5594274	Solanum lycopersicum IL-8-1-1 / Cuscuta campestris Interface Day 2d	This study
	GSE184642	GSM5594275	Solanum lycopersicum IL-8-1-1 / Cuscuta campestris Interface Day 3a	This study
	GSE184642	GSM5594276	Solanum lycopersicum IL-8-1-1 / Cuscuta campestris Interface Day 3b	This study
	GSE184642	GSM5594277	Solanum lycopersicum IL-8-1-1 / Cuscuta campestris Interface Day 3c	This study
	GSE184642	GSM5594278	Solanum lycopersicum IL-8-1-1 / Cuscuta campestris Interface Day 4a	This study
	GSE184642	GSM5594279	Solanum lycopersicum IL-8-1-1 / Cuscuta campestris Interface Day 4b	This study
	GSE184642	GSM5594280	Solanum lycopersicum IL-8-1-1 / Cuscuta campestris Interface Day 4c	This study
	GSE184642	GSM5594281	Solanum lycopersicum IL-8-1-1 / Cuscuta campestris Interface Day 4d	This study
	GSE184642	GSM5594282	Solanum lycopersicum IL-8-1-1 / Cuscuta campestris Interface Day 5a	This study
	GSE184642	GSM5594283	Solanum lycopersicum IL-8-1-1 / Cuscuta campestris Interface Day 7a	This study
	GSE184642	GSM5594284	Solanum lycopersicum IL-8-1-1 / Cuscuta campestris Interface Day 7b	This study
	GSE184642	GSM5594285	Solanum lycopersicum IL-8-1-1 / Cuscuta campestris Interface Day 7c	This study
	GSE184642	GSM5594286	Solanum lycopersicum IL-8-1-1 / Cuscuta campestris Interface Day 8a	This study
	GSE184642	GSM5594287	Solanum lycopersicum IL-8-1-1 / Cuscuta campestris Interface Day 8b	This study
	GSE184642	GSM5594288	Solanum lycopersicum IL-8-1-1 / Cuscuta campestris Interface Day 8c	This study
	GSE184642	GSM5594289	Solanum lycopersicum IL-8-1-1 / Cuscuta campestris Interface Day 9a	This study
	GSE184642	GSM5594290	Solanum lycopersicum IL-8-1-1 / Cuscuta campestris Interface Day 9b	This study
	GSE184642	GSM5594291	Solanum lycopersicum IL-8-1-1 / Cuscuta campestris Interface Day 9c	This study
	GSE184642	GSM5594292	Solanum lycopersicum IL-8-1-1 / Cuscuta campestris Interface Day 10a	This study
	GSE184642	GSM5594293	Solanum lycopersicum IL-8-1-1 / Cuscuta campestris Interface Day 10b	This study
	GSE184642	GSM5594294	Solanum lycopersicum IL-8-1-1 / Cuscuta campestris Interface Day 10c	This study
	GSE184642	GSM5594295	Solanum lycopersicum IL-8-1-1 / Cuscuta campestris Interface Day 11a	This study
	GSE184642	GSM5594296	Solanum lycopersicum IL-8-1-1 / Cuscuta campestris Interface Day 11b	This study
	GSE184642	GSM5594297	Solanum lycopersicum IL-8-1-1 / Cuscuta campestris Interface Day 11c	This study
	GSE184642	GSM5594298	Solanum lycopersicum IL-8-1-1 / Cuscuta campestris Interface Day 12a	This study
	GSE184642	GSM5594299	Solanum lycopersicum IL-8-1-1 / Cuscuta campestris Interface Day 12b	This study
	GSE184642	GSM5594300	Solanum lycopersicum IL-8-1-1 / Cuscuta campestris Interface Day 12c	This study
	GSE184642	GSM5594301	Solanum lycopersicum IL-8-1-1 / Cuscuta campestris Interface Day 13a	This study
	GSE184642	GSM5594302	Solanum lycopersicum IL-8-1-1 / Cuscuta campestris Interface Day 13b	This study
	GSE184642	GSM5594303	Solanum lycopersicum IL-8-1-1 / Cuscuta campestris Interface Day 13c	This study
	GSE184642	GSM5594304	Solanum lycopersicum IL-8-1-1 / Cuscuta campestris Interface Day 14a	This study
	GSE184642	GSM5594305	Solanum lycopersicum IL-8-1-1 / Cuscuta campestris Interface Day 14b	This study
	GSE184642	GSM5594306	Solanum lycopersicum IL-8-1-1 / Cuscuta campestris Interface Day 14c	This study
	GSE205256	GSM6209227	Shoot tips, biol rep1 [T1_S3]	This study
	GSE205256	GSM6209228	Shoot tips, biol rep2 [T2_S4]	This study
	GSE205256	GSM6209229	Shoot tips, biol rep3 [T3_S5]	This study
	GSE205256	GSM6209230	In vitro haustoria, with Host, biol rep1 [H1_S9]	This study
	GSE205256	GSM6209231	In vitro haustoria, with Host, biol rep2 [H2_S10]	This study
	GSE205256	GSM6209232	In vitro haustoria, with Host, biol rep3 [H3_S11]	This study
	GSE205256	GSM6209233	In vitro haustoria, without Host, biol rep1 [NH1_S6]	This study
	GSE205256	GSM6209234	In vitro haustoria, without Host, biol rep2 [NH2_S7]	This study
	GSE205256	GSM6209235	In vitro haustoria, without Host, biol rep3 [NH3_S8]	This study

### Sheet: SupTable2
Supplemental Table 2. trans-species microRNA families in Cuscuta campestris
Family	Most abundant mature miRNA	Length	Johnson et al. (2019)1 superfamily name	Loci	Target(s)2	Evidence	Citation(s)1
ccm-IIM-4	CUUUUUGCCGUAUUUUCUCCG	21	SupFam_3	2	AtWRKY family	compensatory variation	Johnson et al. (2019)
ccm-miR12463	UCUGCAUGUAUUCAUAAACAA	21	SupFam_1	4	AtBIK1; NbBIK1; SlBIK1-like	5'-RACE, secondary siRNA, degradome, compensatory variation	Shahid et al. (2018); Johnson et al. (2019); this study
ccm-IIM-9	UACAUCUUUUUCCUACGAGCUU	22	SupFam_305	1	NbEIL1	secondary siRNA	Johnson et al. (2019)
ccm-miR12464	CUACUUCAAUCUCAACAUCUU	21	SupFam_287	2	AtTudor1	secondary siRNA	Johnson et al. (2019)
ccm-IIM-12	CUCUGCAUCUUCAUUCCAUCUUA	23	SupFam_25	2	AtLUP1, 2, 5; AtCAS1; AtLAS1; AtCAMS1; AtBAS	compensatory variation	Johnson et al. (2019)
ccm-miR12474	CACUUCUUUCCAUCCAUUCAC	21	SupFam_75	2	AtRING/U-Box family	compensatory variation	Johnson et al. (2019)
ccm-miR12497	UGUACCAUGAUUUGUAGACGAG	22	SupFam_27	7	AtTIR1; AtAFB1-3; NbTIR/AFB-like	5'-RACE, secondary siRNA, degradome, compensatory variation	Shahid et al. (2018); Johnson et al. (2019)
ccm-miR12480	UGUCCUCUCCUCCGUAUAGGUA	22	SupFam_5	3	AtSEOR1; SlSEOR1-like	5'-RACE, secondary siRNA, degradome, compensatory variation	Shahid et al. (2018); Johnson et al. (2019); this study
ccm-miR12479	UAUCUCUGUGUACAAUCUUCCU	22	SupFam_134	2	At4G01650	degradome	Johnson et al. (2019)
ccm-IIM-41	UCACGUAAAGCUUUCCAUCCAU	22	SupFam_281	1	At5G60570 (Galactose oxidase); Nb Galactose oxidase	secondary siRNA	Johnson et al. (2019)
ccm-IIM-43	UGCGAUUCCUGCUUCAGCUAUG	22	SupFam_50	3	AtKPHMT1	degradome	Johnson et al. (2019)
ccm-IIM-48	CGAACGAGUCGUAGUAUCCUA	21	SupFam_18	2	At3G52610 (GATA-Zinc Finger)	degradome	Johnson et al. (2019)
ccm-miR12486	UUUGGAAGUUCAGGUGUUGGUA	22	SupFam_11	2	NbJUL1-like; SlJUL1-like	secondary siRNA	Shahid et al. (2018); Johnson et al. (2019); this study
ccm-miR12485	CUGUGUAGGUAAUUUAACCCUC	22	SupFam_49	1	AtRK2, other similar kinases	degradome, compensatory variation	Johnson et al. (2019)
ccm-IIM-63	UGAAAUUCUUGGUGGCAGUCUU	22	SupFam_26	2	AtAPK2B	compensatory variation	Johnson et al. (2019)
ccm-miR12495	UACUCAGGCGCGGCGUAGCCAU	22	SupFam_190; SupFam_124	2	AtBIK1; NbBIK-like; SlBIK-like	5'-RACE, secondary siRNA, degradome, compensatory variation	Shahid et al. (2018); Johnson et al. (2019); this study
ccm-IIM-68	UGAACCUUCACUUUCUCAUCUC	22	SupFam_312	1	AtG6PD5	secondary siRNA, degradome	Johnson et al. (2018)
ccm-miR12494	UCCAUAUGUAUUGAGCUGUCUC	22	SupFam_116	2	AtHSFB4	5'-RACE, secondary siRNA	Shahid et al. (2018)
ccm-miR12473	UGACUGAGAAGUUGAGUGCUA	21	SupFam_24	2	AtGRF8	compensatory variation	Johnson et al. (2019)
ccm-miR12489	UAAGUCGUUCAUGUGCUUCGC	21	SupFam_19	2	AtAT1G67310 (Calmodulin-binding activator)	degradome	Johnson et al. (2019)
ccm-miR12465	UCUUGGUGAUGUUUGGGACGAC	22	SupFam_21	3	SlMTB1 (similar to AtJAM)	secondary siRNA	This study
1 Citations: Johnson et al. (2019) eLife https://doi.org/10.7554/eLife.49750.; Shahid et al. (2018) Nature https://doi.org/10.1038/nature25027.
2 At: Arabidopsis thaliana; Nb: Nicotiana benthamiana; Sl: Solanum lycopersicum

### Sheet: SupTable3
Supplemental Table 3 : Secondary siRNA loci
Species	Genome Version	Gene Description	Coordinates	Cuscuta campestris interface-induced microRNA
Arabidopsis thaliana	TAIR10	TIR1 (AT3G62980)	3:23273740-23276182	miR12497
Arabidopsis thaliana	TAIR10	SEOR1 (AT3G01680)	3:254485-255396	miR12480
Arabidopsis thaliana	TAIR10	HSFB4 (AT1G46264)	1:17225416-17226187	miR12494
Arabidopsis thaliana	TAIR10	BIK1 (AT2G39660)	2:16532607-16533912	miR12463, miR12495
Arabidopsis thaliana	TAIR10	AFB2 (AT3G26810)	3:9868405-9870649	miR12497
Arabidopsis thaliana	TAIR10	AFB3 (AT1G12820)	1:4368776-4370695	miR12497
Arabidopsis thaliana	TAIR10	Tudor1 (AT5G07350)	5:2320098-2321711	miR12464
Arabidopsis thaliana	TAIR10	AT5G60570	5:24349419-24350055	IIM-41
Solanum lycopersicum	ITAG 4.0	Solyc05g013850.2 (SEOR homolog)	SL4.0ch05:7299978-7300593	miR12480
Solanum lycopersicum	ITAG 4.0	Solyc01g112220.4 (Kinase)	SL4.0ch01:90622842-90623955	miR12463
Solanum lycopersicum	ITAG 4.0	Solyc08g067180.4 (JUL homolog)	SL4.0ch08:54258212-54259381	miR12486
Solanum lycopersicum	ITAG 4.0	Solyc01g096050.4	SL4.0ch01:79403585-79404334	miR12465
Solanum lycopersicum	ITAG 4.0	Solyc04g082500.4 (Kinase)	SL4.0ch04:64123160-64123941	miR12495

### Sheet: SupTable4
Supplemental Table 4 : Oligonucleotides
Name	Purpose	Sequence (5'-3')
MJA100	Stem-loop reverse transcription primer for miR159	GTCGTATCCAGTGCAGGGTCCGAGGTATTCGCACTGGATACGACTAGAGC
MJA101	Stem-loop reverse transcription primer for miR12497f	GTCGTATCCAGTGCAGGGTCCGAGGTATTCGCACTGGATACGACCTCGTC
MJA95	Stem-loop reverse transcription primer for miR12463a	GTCGTATCCAGTGCAGGGTCCGAGGTATTCGCACTGGATACGACCTAGTC
MJA99	Forward qPCR primer for miR159	GCAGGATTTGGATTGAAGG
MJA105	Forward qPCR primer for miR12497f	TGTACCATGATTTGCA
MJA96	Forward qPCR primer for miR12463a	TCGAGCTTTGCATAAATTCG
MJA72	Universal Reverse qPCR primer (miR159 and miR12463)	CCAGTGCAGGGTCCGAGGTA
MJA107	Alternative Reverse qPCR primer (miR12497)	CCAGTGCAGGGTCCGA
